# kb_DRAM: Annotating and functional profiling of genomes with DRAM in KBase

**DOI:** 10.1101/2022.03.13.484145

**Authors:** Michael Shaffer, Mikayla A Borton, Ben Bolduc, Parsa Ghadermazi, Janaka N Edirisinghe, José P Faria, Christopher S Miller, Siu Hung Joshua Chan, Matt B Sullivan, Christopher S Henry, Kelly C. Wrighton

## Abstract

**Summary:** Annotation is predicting the location of and assigning function to genes in a genome. DRAM is a tool developed to annotate bacterial, archaeal and viral genomes derived from pure cultures or metagenomes. DRAM distills multiple gene annotations to summaries of functional potential. Despite these benefits, a downside of DRAM is processing requires large computation resources, which limits its accessibility, and it did not integrate with downstream metabolic modelling tools. To alleviate these constraints, DRAM and the viral counterpart, DRAM-v, are now available and integrated in the freely accessible KBase cyberinfrastructure. With kb_DRAM users can generate DRAM annotations and functional summaries from microbial or viral genomes in a point and click interface, as well as generate genome scale metabolic models from these DRAM annotations.

**Availability and Implementation:** The kb_DRAM software is available at https://github.com/shafferm/kb_DRAM. The kb_DRAM apps on KBase can be found in the catalog at https://narrative.kbase.us/#catalog/modules/kb_DRAM. A narrative with examples of running all KBase apps is available at https://kbase.us/n/88325/84/.

**Contact:** Michael Shaffer; Kelly Wrighton

**Supplementary Information:** Supplementary data are available at Bioinformatics online.
