## Supplementary Table 1 for "kb_DRAM: Annotating and functional profiling of genomes with DRAM in KBase"

### Sheet: Sheet1
Annotator	Organism	Media	ModelSEED rxns	Reactions in model	Gapfills	Auxotrophy count	MEMOTE score	MEMOTE annotation	MEMOTE sbo	MEMOTE consistency
DRAM	Escherichia coli str. K-12 substr. MG1655	Glucose minimal media	1711	1341	54	2	89	60	99	92
RAST	Escherichia coli str. K-12 substr. MG1655	Glucose minimal media	1575	1681	73	3	92	59	100	100
RAST + DRAM	Escherichia coli str. K-12 substr. MG1655	Glucose minimal media	2586	2562	19	0	80	58	97	76
DRAM	Paceibacter normanii SCGC AAA255-P19	Glucose minimal media	234	578	292	20	91	58	98	99
RAST	Paceibacter normanii SCGC AAA255-P19	Glucose minimal media	136	488	286	20	92	59	100	100
RAST + DRAM	Paceibacter normanii SCGC AAA255-P19	Glucose minimal media	319	513	142	19	91	58	98	99
